# Automated Modeling of Protein Accumulation at DNA Damage Sites using qFADD.py

**DOI:** 10.1101/2021.03.15.435501

**Authors:** Samuel Bowerman, Jyothi Mahadevan, Philip Benson, Johannes Rudolph, Karolin Luger

## Abstract

Cells are exposed to a plethora of influences that can cause damage to DNA and alter the genome, often with detrimental consequences for health. Cells mitigate this damage through a variety of repair protein pathways, and accurate measurement of the accumulation, action, and dissipation timescales of these repair proteins is required to fully understand the DNA damage response. Recently, we described the Q-FADD (<u>Q</u>uantitation of <u>F</u>luorescence <u>A</u>ccumulation after <u>D</u>NA <u>D</u>amage) method, which enhances the analytical power of the widely used laser microirradiation technique. In that study, Q-FADD and its preprocessing operations required licensed software and a significant amount of user overhead to find the model of best fit. Here, we present “qFADD.py”, an open-source implementation of the Q-FADD algorithm that is available as both a stand-alone software package and on a publicly accessible webserver (https://qfadd.colorado.edu/). Furthermore, we describe significant improvements to the fitting and preprocessing methods that include corrections for nuclear drift and an automated grid-search for the model of best fit. To improve statistical rigor, the grid-search algorithm also includes automated simulation of replicates. As an example, we discuss the recruitment dynamics of the signaling protein PARP1 to DNA damage sites, and we show how to compare different populations of qFADD.py models.

**Statement of Significance:** Cells are constantly bombarded by factors that can alter or damage their genome, and they have evolved a variety of proteins that can identify and fix this damage. To fully understand how these proteins interact in repair pathways, we need robust methods to quantify the timescales between the initial identification of the DNA damage event and the subsequent protein-protein interactions that lead to repair. Laser microirradiation is a popular method for studying these repair protein cascades in vivo, and methods for quantifying the timescales of recruitment in these experiments have historically been simple to implement but lacking in physical interpretation. Here, we present qFADD.py, the next iteration of the Q-FADD method, which uses Monte Carlo diffusion models to interpret repair protein recruitment timescales to sites of DNA damage. By moving towards automated fitting procedures with minimal bias from the user, qFADD.py provides a statistically robust but low-effort means to analyze laser microirradiation experiments through a biophysical framework.
