## Supplementary material for "Automated Modeling of Protein Accumulation at DNA Damage Sites using qFADD.py": example_files.zip: example_imagestack.csv

Input Filename: example_imagestack.nd2
Analysis Date: 30-12-2020 16:36:50
	EGFP
Time (s)	ROI 0
0.06749486741051078	404599
2.2034128430001436	414968
4.31542949841544	415484
6.4233459273651246	416066
8.531362361833454	412448
10.639278790779413	422950
14.023265702378005	501729
16.13718246274814	586158
18.247199007689954	653910
20.35501543111354	710957
22.463031865585595	758724
24.571048300053924	792350
26.678964728999883	831670
28.786881157945842	853550
30.89489759241417	887472
33.00281402136013	899411
35.110830455828456	933822
37.22074699525162	953570
39.328763429719956	963128
41.44068007961288	974546
43.54859650855884	990004
45.65661294303089	996871
47.76452937197685	1012867
49.87244580092281	1024431
51.98046223539487	1039399
54.0883786643371	1038715
56.198295203756544	1054935
58.30631163822859	1061287
60.414228067174555	1070360
62.52224450164661	1080444
64.63016093059257	1090271
66.73817736506089	1078115
68.84609379400685	1087975
70.96001055437699	1080424
73.0740273202695	1099897
75.18394385968894	1100274
77.29196029415726	1107026
79.40587705452741	1104993
81.51379348347336	1112216
83.62180991794169	1120932
85.72972634688765	1119751
87.83774278135597	1119349
89.94565921030566	1125212
92.05357563925162	1125302
94.16159207371994	1120413
96.2695085026659	1119858
98.38352526856214	1114519
100.49144169750437	1128228
102.59935812645033	1126736
104.71137478187308	1124922
106.81929121081531	1124405
108.92730764528737	1132428
111.03522407423333	1126231
113.14324050870165	1113748
115.25115693764761	1134865
117.36307358754426	1122295
119.47109002201259	1125555
121.58700689285621	1126318
123.69492332180216	1112905
125.80894008769468	1113733
127.91685651664064	1104201
130.02487295110896	1114778
132.13278938005493	1121860
134.24670614042506	1110591
