## Supplementary material for "Automated Modeling of Protein Accumulation at DNA Damage Sites using qFADD.py": example_files.zip: example_imagestack_normalized.csv

Input Filename: example_imagestack.nd2
Analysis Date: 30-12-2020 16:36:50
	EGFP
Time (s)	ROI 0
0.06749486741051078	0.9763037826033625
2.2034128430001436	1.001324343508887
4.31542949841544	1.0025694596654353
6.4233459273651246	1.0039738348652631
8.531362361833454	0.9952435436745807
10.639278790779413	1.0205850356824713
14.023265702378005	1.210680007962952
16.13718246274814	1.4144085195544769
18.247199007689954	1.5778951665282532
20.35501543111354	1.7155504792852647
22.463031865585595	1.8308130053508624
24.571048300053924	1.9119530748859346
26.678964728999883	2.0068328564275704
28.786881157945842	2.059629642290515
30.89489759241417	2.1414839645045376
33.00281402136013	2.1702929602274668
35.110830455828456	2.2533272471712418
37.22074699525162	2.3009794833330988
39.328763429719956	2.324043088418932
41.44068007961288	2.3515949029062764
43.54859650855884	2.388895301254969
45.65661294303089	2.405465480803454
47.76452937197685	2.444064081656455
49.87244580092281	2.47196819645166
51.98046223539487	2.5080862170547933
54.0883786643371	2.506435714242625
56.198295203756544	2.5455748306364527
58.30631163822859	2.5609023070441963
60.414228067174555	2.582795599463506
62.52224450164661	2.6071284508639603
64.63016093059257	2.6308411572019472
66.73817736506089	2.6015085370488413
68.84609379400685	2.6253008729084684
70.96001055437699	2.6070801905478147
73.0740273202695	2.6540688473626743
75.18394385968894	2.654978554322013
77.29196029415726	2.671271237052662
79.40587705452741	2.6663655759164935
81.51379348347336	2.683794789092364
83.62180991794169	2.7048266348684806
85.72972634688765	2.7019768632001013
87.83774278135597	2.701006830845581
89.94565921030566	2.7151543425235722
92.05357563925162	2.715371513946226
94.16159207371994	2.7035742796645104
96.2695085026659	2.7022350558914785
98.38352526856214	2.689351964496494
100.49144169750437	2.722431998198281
102.59935812645033	2.718831778613843
104.71137478187308	2.714454567939465
106.81929121081531	2.7132070387671097
108.92730764528737	2.732566664588792
111.03522407423333	2.7176132056311744
113.14324050870165	2.687491529309093
115.25115693764761	2.738447184111095
117.36307358754426	2.708115575413782
119.47109002201259	2.7159820069454637
121.58700689285621	2.7178231380064064
123.69492332180216	2.6854573569835694
125.80894008769468	2.6874553340719842
127.91685651664064	2.66445446739714
130.02487295110896	2.6899769355905754
132.13278938005493	2.7070659135376216
134.24670614042506	2.6798736384055593
