## Supplementary material for "Automated Modeling of Protein Accumulation at DNA Damage Sites using qFADD.py": example_files.zip: example_imagestackNuclMask.txt

100	254
101	250
102	246
103	244
104	229
105	225
106	222
107	218
108	215
109	209
110	206
111	201
112	195
113	192
114	190
115	189
116	187
117	185
118	183
119	182
120	181
121	180
122	178
123	177
124	175
125	173
126	171
127	170
128	168
129	166
130	163
131	162
132	161
133	160
134	159
135	158
136	157
137	156
138	154
139	153
140	152
141	151
142	150
143	149
144	149
145	148
146	147
147	146
148	144
149	143
150	142
151	141
152	140
153	139
154	138
155	137
156	135
157	135
158	134
159	133
160	132
161	131
162	131
163	130
164	129
165	129
166	128
167	127
168	127
169	126
170	125
171	125
172	125
173	124
174	124
175	123
176	123
177	122
178	122
179	121
180	121
181	120
182	119
183	119
184	118
185	118
186	117
187	117
188	116
189	116
190	115
191	115
192	115
193	114
194	114
195	114
196	113
197	113
198	113
199	113
200	113
201	113
202	112
203	112
204	112
205	111
206	111
207	110
208	110
209	109
210	109
211	108
212	108
213	108
214	108
215	108
216	108
217	108
218	108
219	108
220	108
221	107
222	107
223	106
224	106
225	106
226	106
227	106
228	105
229	105
230	105
231	105
232	105
233	105
234	105
235	105
236	105
237	104
238	104
239	104
240	104
241	104
242	105
243	105
244	105
245	105
246	105
247	105
248	104
249	104
250	104
251	104
252	104
253	104
254	104
255	104
256	104
257	104
258	105
259	105
260	105
261	106
262	106
263	106
264	106
265	106
266	106
267	107
268	107
269	107
270	107
271	108
272	108
273	108
274	108
275	108
276	108
277	108
278	108
279	108
280	108
281	108
282	109
283	109
284	109
285	109
286	110
287	110
288	110
289	110
290	110
291	111
292	111
293	111
294	111
295	112
296	112
297	112
298	113
299	113
300	114
301	114
302	114
303	115
304	115
305	116
306	116
307	117
308	117
309	117
310	118
311	118
312	118
313	119
314	119
315	119
316	120
317	120
318	120
319	121
320	121
321	122
322	122
323	122
324	123
325	123
326	124
327	124
328	124
329	125
330	125
331	126
332	126
333	127
334	127
335	128
336	128
337	129
338	129
339	130
340	131
341	131
342	132
343	133
344	135
345	136
346	137
347	138
348	138
349	139
350	141
351	141
352	143
353	144
354	145
355	146
356	147
357	148
358	150
359	151
360	152
361	152
362	153
363	154
364	155
365	156
366	158
367	159
368	160
369	161
370	163
371	163
372	164
373	165
374	166
375	167
376	168
377	169
378	171
379	172
380	174
381	175
382	177
383	178
384	180
385	182
386	184
387	187
388	188
389	190
390	192
391	194
392	195
393	196
394	198
395	200
396	204
397	207
398	209
399	211
400	212
401	214
402	219
403	223
404	228
405	241
406	253
406	265
405	271
404	275
403	277
402	279
401	281
400	283
399	285
398	290
397	294
396	297
395	299
394	302
393	304
392	305
391	307
390	309
389	311
388	314
387	316
386	318
385	319
384	321
383	324
382	327
381	329
380	330
379	331
378	332
377	333
376	334
375	336
374	338
373	340
372	342
371	343
370	344
369	346
368	347
367	348
366	349
365	350
364	351
363	352
362	353
361	354
360	355
359	357
358	359
357	360
356	362
355	363
354	364
353	364
352	365
351	366
350	367
349	368
348	368
347	370
346	371
345	372
344	373
343	374
342	375
341	375
340	376
339	376
338	377
337	377
336	378
335	379
334	379
333	380
332	380
331	380
330	381
329	381
328	381
327	381
326	381
325	382
324	382
323	383
322	383
321	383
320	384
319	384
318	385
317	385
316	385
315	385
314	386
313	386
312	386
311	387
310	387
309	387
308	388
307	388
306	388
305	388
304	388
303	388
302	387
301	387
300	387
299	387
298	387
297	387
296	387
295	387
294	387
293	387
292	387
291	387
290	387
289	387
288	387
287	387
286	386
285	386
284	386
283	385
282	385
281	384
280	384
279	384
278	384
277	385
276	384
275	384
274	384
273	384
272	384
271	385
270	385
269	385
268	386
267	386
266	386
265	386
264	387
263	387
262	387
261	387
260	387
259	387
258	387
257	387
256	388
255	388
254	388
253	388
252	388
251	387
250	387
249	388
248	388
247	388
246	388
245	388
244	388
243	388
242	388
241	388
240	388
239	387
238	387
237	388
236	388
235	388
234	388
233	388
232	388
231	388
230	387
229	387
228	387
227	386
226	386
225	385
224	385
223	385
222	385
221	385
220	384
219	384
218	384
217	383
216	383
215	382
214	382
213	381
212	381
211	381
210	380
209	380
208	380
207	380
206	379
205	379
204	379
203	379
202	379
201	379
200	379
199	378
198	378
197	377
196	377
195	376
194	375
193	375
192	375
191	374
190	374
189	374
188	374
187	374
186	373
185	373
184	374
183	374
182	373
181	373
180	373
179	373
178	373
177	372
176	372
175	372
174	372
173	372
172	371
171	371
170	371
169	370
168	370
167	370
166	370
165	370
164	369
163	369
162	368
161	368
160	367
159	367
158	366
157	366
156	365
155	365
154	365
153	364
152	363
151	363
150	362
149	361
148	360
147	359
146	359
145	358
144	358
143	357
142	357
141	356
140	355
139	355
138	354
137	353
136	352
135	351
134	350
133	348
132	347
131	345
130	344
129	342
128	341
127	340
126	339
125	337
124	336
123	335
122	333
121	331
120	329
119	327
118	325
117	322
116	320
115	319
114	318
113	315
112	312
111	310
110	309
109	308
108	306
107	304
106	295
105	292
104	289
103	285
102	281
101	272
100	267
100	254
