## Supplementary material for "Automated Modeling of Protein Accumulation at DNA Damage Sites using qFADD.py": example_files.zip: example_imagestack_qFADD_all_models.csv

#D(pix/step)	D(um^2/s)	F(ppt)	r^2	RMSD(A.U.)
11	2.2775	300	0.9807	0.0515
10	1.8823	300	0.9742	0.0596
12	2.7105	300	0.9527	0.0807
13	3.181	300	0.9296	0.0984
9	1.5246	300	0.8952	0.1201
14	3.6892	300	0.8693	0.1341
7	0.9223	400	0.8468	0.1452
15	4.2351	300	0.8224	0.1563
6	0.6776	400	0.8127	0.1606
5	0.4706	500	0.7509	0.1852
4	0.3012	600	0.7184	0.1969
8	1.2046	300	0.7073	0.2007
3	0.1694	800	0.6743	0.2117
8	1.2046	400	0.6254	0.2271
3	0.1694	700	0.5825	0.2397
2	0.0753	1000	0.4002	0.2873
5	0.4706	400	0.398	0.2878
3	0.1694	900	0.3773	0.2928
4	0.3012	500	0.2742	0.3161
4	0.3012	700	0.1951	0.3328
9	1.5246	400	0.1915	0.3336
7	0.9223	300	0.129	0.3462
6	0.6776	500	0.1035	0.3513
3	0.1694	600	-0.0248	0.3756
5	0.4706	600	-0.0538	0.3808
2	0.0753	900	-0.0591	0.3818
10	1.8823	400	-0.1056	0.3901
11	2.2775	400	-0.3503	0.4311
6	0.6776	300	-0.4446	0.4459
15	4.2351	200	-0.4751	0.4506
3	0.1694	1000	-0.5786	0.4661
14	3.6892	200	-0.5922	0.4681
12	2.7105	200	-0.6227	0.4726
2	0.0753	800	-0.6749	0.4801
7	0.9223	500	-0.7198	0.4865
12	2.7105	400	-0.8073	0.4987
13	3.181	200	-0.8108	0.4992
11	2.2775	200	-0.8803	0.5087
4	0.3012	400	-0.9157	0.5135
13	3.181	400	-1.0141	0.5265
4	0.3012	800	-1.1485	0.5438
3	0.1694	500	-1.2489	0.5564
9	1.5246	200	-1.2623	0.558
10	1.8823	200	-1.2971	0.5623
5	0.4706	300	-1.4549	0.5813
14	3.6892	400	-1.6292	0.6016
2	0.0753	700	-1.6901	0.6085
8	1.2046	200	-1.7989	0.6207
15	4.2351	400	-1.8146	0.6224
6	0.6776	600	-2.1187	0.6552
8	1.2046	500	-2.1514	0.6586
7	0.9223	200	-2.582	0.7022
5	0.4706	700	-2.6018	0.7041
2	0.0753	600	-2.9163	0.7342
9	1.5246	500	-2.9787	0.74
3	0.1694	400	-3.0152	0.7434
4	0.3012	300	-3.1234	0.7534
6	0.6776	200	-3.2958	0.7689
4	0.3012	900	-3.6513	0.8001
2	0.0753	500	-4.3681	0.8596
5	0.4706	200	-4.469	0.8676
10	1.8823	500	-4.5706	0.8756
1	0.0188	1000	-4.6201	0.8795
7	0.9223	600	-4.6395	0.881
11	2.2775	500	-4.9401	0.9042
3	0.1694	300	-5.1159	0.9175
1	0.0188	900	-5.2096	0.9245
5	0.4706	800	-5.29	0.9304
14	3.6892	100	-5.6359	0.9557
15	4.2351	100	-5.8534	0.9712
2	0.0753	400	-5.8727	0.9726
13	3.181	100	-5.9272	0.9764
12	2.7105	100	-5.952	0.9782
4	0.3012	200	-6.1472	0.9918
1	0.0188	800	-6.1532	0.9922
6	0.6776	700	-6.2508	0.999
11	2.2775	100	-6.2795	1.001
10	1.8823	100	-6.4033	1.0094
12	2.7105	500	-6.5886	1.022
9	1.5246	100	-6.923	1.0443
4	0.3012	1000	-7.0038	1.0496
1	0.0188	700	-7.0359	1.0517
8	1.2046	100	-7.072	1.054
13	3.181	500	-7.1709	1.0605
14	3.6892	500	-7.6804	1.093
7	0.9223	100	-7.705	1.0946
15	4.2351	500	-7.7608	1.0981
2	0.0753	300	-7.8497	1.1037
3	0.1694	200	-7.9922	1.1125
8	1.2046	600	-8.0338	1.1151
1	0.0188	600	-8.0962	1.1189
6	0.6776	100	-8.31	1.132
9	1.5246	600	-8.9938	1.1728
5	0.4706	100	-9.0079	1.1737
1	0.0188	500	-9.0904	1.1785
2	0.0753	200	-9.9235	1.2262
4	0.3012	100	-10.1673	1.2398
1	0.0188	400	-10.1946	1.2413
5	0.4706	900	-10.6352	1.2655
7	0.9223	700	-10.8029	1.2746
3	0.1694	100	-11.0821	1.2896
1	0.0188	300	-11.1726	1.2944
10	1.8823	600	-11.3195	1.3022
6	0.6776	800	-12.1328	1.3445
1	0.0188	200	-12.3261	1.3543
2	0.0753	100	-12.3604	1.3561
1	0.0188	100	-13.5498	1.4151
11	2.2775	600	-13.729	1.4238
8	1.2046	700	-15.224	1.4943
12	2.7105	600	-16.0851	1.5335
13	3.181	600	-17.0195	1.5749
5	0.4706	1000	-18.2202	1.6265
14	3.6892	600	-18.3071	1.6302
15	4.2351	600	-18.4228	1.635
7	0.9223	800	-18.8982	1.6549
9	1.5246	700	-19.8026	1.6921
6	0.6776	900	-21.3358	1.7534
10	1.8823	700	-22.9696	1.8163
8	1.2046	800	-25.3185	1.9033
12	2.7105	700	-25.4602	1.9084
11	2.2775	700	-26.3873	1.9415
7	0.9223	900	-28.6992	2.0218
6	0.6776	1000	-29.2483	2.0404
13	3.181	700	-30.1198	2.0696
14	3.6892	700	-31.6964	2.1214
9	1.5246	800	-32.6293	2.1514
15	4.2351	700	-35.1769	2.2314
11	2.2775	800	-38.9069	2.3436
10	1.8823	800	-39.0688	2.3484
8	1.2046	900	-40.7475	2.3971
7	0.9223	1000	-41.2391	2.4112
12	2.7105	800	-43.9962	2.4886
13	3.181	800	-45.7845	2.5376
9	1.5246	900	-47.8869	2.594
15	4.2351	800	-48.2088	2.6025
14	3.6892	800	-49.8217	2.6448
10	1.8823	900	-53.3001	2.7338
8	1.2046	1000	-55.6752	2.793
11	2.2775	900	-57.5668	2.8392
12	2.7105	900	-64.2318	2.9964
9	1.5246	1000	-64.4176	3.0007
14	3.6892	900	-67.7359	3.0758
13	3.181	900	-69.4667	3.1143
15	4.2351	900	-72.8929	3.1891
10	1.8823	1000	-75.3994	3.2428
11	2.2775	1000	-85.1523	3.4435
12	2.7105	1000	-88.2847	3.5056
13	3.181	1000	-93.7818	3.6119
14	3.6892	1000	-95.8798	3.6516
15	4.2351	1000	-98.5363	3.7013
