## Supplementary material for "Automated Modeling of Protein Accumulation at DNA Damage Sites using qFADD.py": example_files.zip: example_imagestack_qFADD_roi0_intensity_timeseries.csv

Time(s)	ExpIntensity(A.U.)	ModelIntensity(A.U.)
-12.432505132589489	0.9763046863458983
-10.296587156999855	1.00132363088197
-8.18457050158456	1.0025680575781275
-6.0766540726348754	1.003973839778405
-3.9686376381665465	0.9952451701103295
-1.8607212092205874	1.0205846153052696
1.523265702378005	1.2106801871281778	1.3161846515783193
3.6371824627481395	1.4144080886998467	1.504402182627278
5.747199007689954	1.5778954747885707	1.645180226639869
7.855015431113539	1.7155494025978235	1.7630328814466505
9.963031865585595	1.8308135964484105	1.8545557537225277
12.071048300053924	1.9119522063523229	1.9380573247827382
14.178964728999883	2.0068325582988855	2.0053668038149857
16.286881157945842	2.059628963386668	2.075768311598076
18.39489759241417	2.1414826213122624	2.140307835041571
20.50281402136013	2.17029120984578	2.200963288967728
22.610830455828456	2.2533262995104444	2.257551126423456
24.720746995251623	2.300979221610733	2.2999501315555753
26.828763429719956	2.324043112127708	2.3356857104583377
28.940680079612882	2.351595117043525	2.37137069547603
31.048596508558838	2.3888947626876815	2.4002221118355047
33.15661294303089	2.4054635415764873	2.4275032132752314
35.26452937197685	2.4440628726510893	2.449456646671012
37.37244580092281	2.4719663231169755	2.4654362896847197
39.48046223539487	2.508085642196748	2.4818428391005383
41.5883786643371	2.5064356163909194	2.499505451240204
43.698295203756544	2.5455731675374826	2.5209145361622878
45.80631163822859	2.5609019404288738	2.528718135172953
47.914228067174555	2.582794345778951	2.541525995948683
50.02224450164661	2.6071280820098557	2.5551805840759396
52.13016093059257	2.6308407100673676	2.5646871095921173
54.23817736506089	2.601507163558117	2.575962187711006
56.34609379400685	2.6252993641930034	2.584558047920347
58.46001055437699	2.607079454323683	2.594125697714824
60.574027320269494	2.6540670612631483	2.6015328403790328
62.68394385968894	2.6549777252042084	2.6093313432129945
64.79196029415726	2.671270210421576	2.613774476704929
66.90587705452741	2.6663643399915196	2.6164753544902095
69.01379348347336	2.6837951551352126	2.6212484587558182
71.12180991794169	2.7048266294050882	2.6256644494191144
73.22972634688765	2.701975278715846	2.628729663561403
75.33774278135597	2.701004935341755	2.6313301823092505
77.44565921030566	2.715154486843448	2.635381498987171
79.55357563925162	2.7153711010818555	2.637407157326131
81.66159207371994	2.7035733613114443	2.6387575962187713
83.7695085026659	2.702233889592312	2.641458474004051
85.88352526856214	2.689349763105806	2.6448345712356516
87.99144169750437	2.7224309569744443	2.6461850101282915
90.09935812645033	2.7188302978482617	2.647535449020932
92.21137478187308	2.7144538060926804	2.649561107359892
94.31929121081531	2.7132071690471515	2.649561107359892
96.42730764528737	2.732566514017483	2.6529372045914923
98.53522407423333	2.717613500519248	2.6542876434841323
100.64324050870165	2.6874919644590554	2.6549628629304522
102.75115693764761	2.7384460433456876
104.86307358754426	2.7081156292698885
106.97109002201259	2.715981157508391
109.08700689285621	2.7178212733601694
111.19492332180216	2.685455127513213
113.30894008769468	2.68745438851974
115.41685651664064	2.664453492959853
117.52487295110896	2.6899775023273134
119.63278938005493	2.707065713318423
121.74670614042506	2.67987178500079
